# Sex Differences in DNA Methylation and Gene Expression Reveal Distinct Molecular Programs in Muscle-Invasive Bladder Cancer

**DOI:** 10.64898/2026.10.21.760777

**Authors:** Bhavisha Doshi, Eduardo Cortes Gomez, Barbara A. Foster, Jianmin Wang, Norbert Sule, Wendy J. Huss, Anna Woloszynska

**Author notes:** Corresponding author; email: Department of Pharmacology and Therapeutics, Roswell Park Comprehensive Cancer Center, Buffalo, NY, 14263, United States of America. **Acronyms** Muscle-invasive bladder cancer (MIBC), N-butyl-N-(4-hydroxybutyl) nitrosamine (BBN), epithelial-mesenchymal transition (EMT), cytosine-phosphate-guanine dinucleotide (CpG), X-chromosome inactivation (XCI), tumors (T), tumor-adjacent normal tissues (NAs/NT), Gene Expression Omnibus (GEO), Gene set enrichment analysis (GSEA), differentially methylated regions (DMRs), differentially expressed genes (DEGs), Maxdiff (from the methylation array data), log2Fold Change (log2FC), transitional cell carcinoma (TCC), invasive urothelial carcinomas (iUC), including tumors with squamous differentiation (iUCSD) and sarcomatoid features (iUCsarc).

## Abstract

Sex differences in muscle-invasive bladder cancer (MIBC) incidence and outcomes are well established, but the underlying epigenetic mechanisms remain poorly understood. We integrated genome-wide DNA methylation and RNA sequencing to define sex-associated epigenetic and transcriptional programs in human MIBC and evaluated their conservation in the N-butyl-N-(4-hydroxybutyl) nitrosamine (BBN) mouse model. Male tumors exhibited substantially broader DNA methylation remodeling, whereas female tumors showed prominent epithelial-mesenchymal transition (EMT) and mitotic programs. These sex-associated patterns were recapitulated in BBN tumors, with substantial conservation of human MIBC methylation changes and transcriptional programs. Cross-species integration identified conserved methylation-regulated genes, including *ADAMTS12*, *ONECUT2*, and *PPP2R2C*, whose expression increased following pharmacologic DNA demethylation and was associated with disease progression. Given the potential role of sex chromosomes in sex-associated molecular differences in MIBC, we evaluated X-chromosome inactivation escape and Y-linked gene expression. Reduced expression of an X-chromosome inactivation escape signature was independently associated with shorter overall survival, while reduced Y-linked gene expression was associated with immune activation. Together, these findings identify conserved sex-associated epigenetic programs in MIBC and demonstrate distinct methylation, transcriptional, and sex-chromosome features that may contribute to sex differences in bladder cancer biology and clinical outcomes.
