## Supplementary Table 1 for "Sex Differences in DNA Methylation and Gene Expression Reveal Distinct Molecular Programs in Muscle-Invasive Bladder Cancer"

### Sheet: Supplementary table 1_Primers
Gene	Primers
ADAMTS12	Forward	AACGCTATCGCTTGTGCAAC
	Reverse	CTCACAAGGATGTGCTGGGT
PPP2R2C	Forward	CAGCTATGTGACTGAAGCTGAC
	Reverse	GCTGTGGGGCGCATTTTTAC
ONECUT2	Forward	GACCTGCTCCGGAATCCAAA
	Reverse	GTTTGCACGCTGCCAGG
