## Supplementary Table 4 for "Sex Differences in DNA Methylation and Gene Expression Reveal Distinct Molecular Programs in Muscle-Invasive Bladder Cancer"

### Sheet: Supplementary table 4_BBN tumor
Samples	Pathology	Sex	Control/Tumor
BBN006	iUCSD	Male	Tumor
BBN008	iUCSD	Male	Tumor
BBN015	iUCSD	Male	Tumor
BBN020	iUCSD	Male	Tumor
BBN003	iUCSD	Female	Tumor
BBN005	iUCSD	Female	Tumor
BBN010	iUC	Female	Tumor
BBN007	iUCSD	Male	Tumor
BBN019	iUCSD	Male	Tumor
BBN023	iUCSD	Female	Tumor
BBN024	iUCSD	Female	Tumor
BBN025	iUCSD	Female	Tumor
BBN022	iUC	Female	Tumor
BBN016	iUCsarc	Male	Tumor
BBN017	iUCSD	Male	Tumor
BBN018	iUCSD	Male	Tumor
BBN021	iUCSD	Female	Tumor
F-1R	Control	Female	Control
F-2R	Control	Female	Control
M-1R	Control	Male	Control
M-2R	Control	Male	Control
